# GoM DE: interpreting structure in sequence count data with differential expression analysis allowing for grades of membership

**DOI:** 10.1101/2023.03.03.531029

**Authors:** Peter Carbonetto, Kaixuan Luo, Abhishek Sarkar, Anthony Hung, Karl Tayeb, Sebastian Pott, Matthew Stephens

## Abstract

Parts-based representations, such as non-negative matrix factorization and topic modeling, have been used to identify structure from single-cell sequencing data sets, in particular structure that is not as well captured by clustering or other dimensionality reduction methods. However, interpreting the individual parts remains a challenge. To address this challenge, we extend methods for differential expression analysis by allowing cells to have partial membership to multiple groups. We call this grade of membership differential expression (GoM DE). We illustrate the benefits of GoM DE for annotating topics identified in several single-cell RNA-seq and ATAC-seq data sets.
