## Supplemental Data 1 for "GoM DE: interpreting structure in sequence count data with differential expression analysis allowing for grades of membership": table_S3.xlsx

### Sheet: gsea_purified_pbmc
topic	CS	lbf	pip	coef	name	id	database	accession	sub_category_code	organism	description_brief	top_genes
k1	L1	1508.32	1	2.178	HAY_BONE_MARROW_FOLLICULAR_B_CELL	M39198	MSigDB-C8	NA		Homo sapiens		CD79A (13.047) MS4A1 (11.44) LINC00926 (10.305) FCER2 (9.902) BLK (9.06) CD19 (8.927) FCRLA (8.831) LINC01781 (8.637) HLA-DOB (8.457) FCRL1 (8.426)
k1	L2	265.87	1	0.832	GSE10325_CD4_TCELL_VS_BCELL_DN	M3077	MSigDB-C7	NA		Homo sapiens	Genes down-regulated in comparison of healthy CD4 [GeneID=920] T cells versus healthy CD19 [GeneID=920] B cells.	CD79A (13.047) MS4A1 (11.44) TCL1A (11.065) VPREB3 (10.295) FCER2 (9.902) BLK (9.06) CD19 (8.927) HLA-DOB (8.457) PNOC (8.05) POU2AF1 (7.567)
k1	L3	105.1	1	0.546	GSE4984_UNTREATED_VS_GALECTIN1_TREATED_DC_DN	M6496	MSigDB-C7	NA		Homo sapiens	Genes down-regulated in monocyte-derived dendritic cells: control versus treated with LGALS1 [GeneID=3956].	CD79A (13.047) MS4A1 (11.44) TCL1A (11.065) LINC00926 (10.305) VPREB3 (10.295) FCER2 (9.902) CD19 (8.927) FCRLA (8.831) HLA-DOB (8.457) FCRL1 (8.426)
k1	L4	251.52	1	1.085	FAN_EMBRYONIC_CTX_BRAIN_B_CELL	M39045	MSigDB-C8	NA		Homo sapiens		CD79A (13.047) MS4A1 (11.44) IGLL5 (11.209) TCL1A (11.065) LINC00926 (10.305) VPREB3 (10.295) CD19 (8.927) FCRLA (8.831) LINC01781 (8.637) FCRL1 (8.426)
k1	L5	47.01	0.987	0.532	HAY_BONE_MARROW_CD34_POS_PRE_B	M39189	MSigDB-C8	NA		Homo sapiens		TCL1A (11.065) NIBAN3 (8.138) PAX5 (7.251) TCL1B (6.442) CD79B (5.211) RUBCNL (4.848) KLHL14 (4.412) HRK (4.057) AFF3 (3.438) CCDC191 (2.734)
k1	L6	77.49	0.993	0.481	GSE22886_NAIVE_BCELL_VS_MONOCYTE_UP	M4485	MSigDB-C7	NA		Homo sapiens	Genes up-regulated in comparison of naive B cells versus day 0 monocytes.	CD79A (13.047) MS4A1 (11.44) TCL1A (11.065) VPREB3 (10.295) CD19 (8.927) HLA-DOB (8.457) PNOC (8.05) POU2AF1 (7.567) BLNK (7.385) FCRL2 (7.254)
k1	L7	75.12	1	-0.443	GSE10325_CD4_TCELL_VS_MYELOID_DN	M3079	MSigDB-C7	NA		Homo sapiens	Genes down-regulated in comparison of healthy CD4 [GeneID=920] T cells versus healthy myeloid cells.	IFI30 (-4.723) HCK (-3.267) SLC7A7 (-2.975) GSN (-2.972) ALDH2 (-2.905) CD86 (-2.423) LMO2 (-2.396) KMO (2.363) SLC15A3 (2.259) CD1D (-2.255)
k1	L8	73.47	1	1.752	HP_POSTERIOR_PHARYNGEAL_CLEFT	M36925	MSigDB-C5	NA	HPO	Homo sapiens	Posterior pharyngeal cleft	MS4A1 (11.44) CD19 (8.927) TNFRSF13C (7.892) TNFRSF13B (7.771) CR2 (3.1) PRKCD (1.04) CD81 (0.983) NFKB2 (-0.337) TNFSF12 (-0.265) NFKB1 (-0.222)
k1	L9	79.16	1	-0.521	FAN_EMBRYONIC_CTX_BIG_GROUPS_BRAIN_IMMUNE	M39021	MSigDB-C8	NA		Homo sapiens		HCST (-8.849) S100A4 (-3.177) SRGN (2.331) ITGB2 (1.876) CD37 (1.839) NEAT1 (-1.775) CD74 (1.553) IL2RG (-1.47) CRIP1 (-1.359) PLAAT4 (-1.297)
k1	L10	53.15	1	0.384	GSE40666_UNTREATED_VS_IFNA_STIM_STAT1_KO_CD8_TCELL_90MIN_DN	M9234	MSigDB-C7	NA		Mus musculus	Genes down-regulated in CD8 T cells with STAT1 [GeneID=6772]: untreated versus interferon alpha.	TCL1A (11.065) FCER2 (9.902) FCRL1 (8.426) KCNG1 (6.503) TCL1B (6.442) ABCB4 (6.258) SLC38A11 (5.117) CD40 (4.848) SYT17 (4.293) CD22 (4.243)
k2	L1	303.84	1	1.552	GSE10325_BCELL_VS_MYELOID_DN	M3082	MSigDB-C7	NA		Homo sapiens	Genes down-regulated in comparison of healthy B cells versus healthy myeloid cells.	LGALS2 (12.581) CFD (12.519) MS4A6A (11.881) SERPINA1 (11.828) IGSF6 (11.507) CLEC10A (10.598) CSTA (10.522) FPR1 (10.424) CDA (9.821) TGFBI (9.821)
k2	L2	121.65	1	1.315	DURANTE_ADULT_OLFACTORY_NEUROEPITHELIUM_DENDRITIC_CELLS	M39286	MSigDB-C8	NA		Homo sapiens		S100A8 (15.45) S100A9 (15.438) FCN1 (13.551) CD14 (12.633) LGALS2 (12.581) CFD (12.519) MS4A6A (11.881) SERPINA1 (11.828) IGSF6 (11.507) S100A12 (10.967)
k2	L3	263.61	1	1.468	GSE11057_PBMC_VS_MEM_CD4_TCELL_UP	M3120	MSigDB-C7	NA		Homo sapiens	Genes up-regulated in comparison of peripheral mononuclear blood cells (PBMC) versus memory T cells.	LGALS2 (12.581) TMEM176B (12.328) IGSF6 (11.507) RBP7 (10.296) MAFB (9.277) CLEC4E (9.229) C5AR1 (8.648) STAB1 (8.597) HK3 (8.48) CACNA2D3 (8.414)
k2	L4	132.38	1	1.077	GSE34156_UNTREATED_VS_6H_TLR1_TLR2_LIGAND_TREATED_MONOCYTE_UP	M8672	MSigDB-C7	NA		Homo sapiens	Genes up-regulated in monocytes (6h): untreated versus M. tuberculosis 19 kDa lipopeptide.	CD14 (12.633) LGALS2 (12.581) IGSF6 (11.507) VCAN (10.517) FPR1 (10.424) TGFBI (9.821) PILRA (9.732) LILRB4 (9.731) CSF1R (9.433) MAFB (9.277)
k2	L5	97.48	1	1.801	ZHENG_IL22_SIGNALING_UP	M1800	MSigDB-C2	NA	CGP	Mus musculus	Genes up-regulated in ex-vivo colonic tissue after treatment with IL22 [GeneID=50616].	S100A8 (15.45) S100A9 (15.438) CD14 (12.633) CFD (12.519) MS4A6A (11.881) CSTA (10.522) THBD (6.357) RTN1 (5.824) HP (5.536) LRG1 (5.344)
k2	L6	70.1	1	1.435	LIAN_LIPA_TARGETS_3M	M16088	MSigDB-C2	NA	CGP	Mus musculus	Genes up-regulated at 3 months of age in lungs from LIPA [GeneID=3988] knockout mice, which display pulmonary pathology.	S100A9 (15.438) MS4A6A (11.881) IGSF6 (11.507) CSTA (10.522) LILRB4 (9.731) MAFB (9.277) CLEC4E (9.229) MARCO (8.786) C1QA (8.719) C1QB (7.459)
k2	L7	99.74	1	0.878	GAL_LEUKEMIC_STEM_CELL_DN	M4502	MSigDB-C2	NA	CGP	Homo sapiens	Genes down-regulated in leukemic stem cells (LSC), defined as CD34+CD38- [GeneID=947;952] cells from AML (acute myeloid leukemia patients) compared to the CD34+CD38+ cells.	S100A8 (15.45) S100A9 (15.438) FCN1 (13.551) CD14 (12.633) LGALS2 (12.581) MS4A6A (11.881) SERPINA1 (11.828) IGSF6 (11.507) S100A12 (10.967) G0S2 (10.657)
k2	L8	114.96	1	1.084	GSE6269_HEALTHY_VS_STAPH_PNEUMO_INF_PBMC_DN	M5649	MSigDB-C7	NA		Homo sapiens	Genes down-regulated in comparison of peripheral blood mononuclear cells (PBMC) from healthy donors versus PBMC from patients with acute S. pneumoniae infection.	S100A8 (15.45) S100A9 (15.438) FCN1 (13.551) CD14 (12.633) S100A12 (10.967) VCAN (10.517) FPR1 (10.424) CDA (9.821) PLBD1 (9.152) FCGR1A (8.675)
k2	L9	61.42	0.998	2.328	GO_PATTERN_RECOGNITION_RECEPTOR_ACTIVITY	M26637	MSigDB-C5	NA	GO:MF	Homo sapiens	Combining with a pathogen-associated molecular pattern (PAMP), a structure conserved among microbial species to initiate an innate immune response. [GOC:ar, GOC:bf, Wikipedia:Pattern_recognition_receptor]	FCN1 (13.551) CD14 (12.633) CLEC4E (9.229) MARCO (8.786) CLEC7A (7.162) TLR2 (6.302) CD36 (5.638) TLR8 (4.887) TLR4 (4.86) NOD2 (3.843)
k2	L10	101.94	1	1.121	FAN_EMBRYONIC_CTX_BRAIN_MYELOID	M39044	MSigDB-C8	NA		Homo sapiens		S100A8 (15.45) S100A9 (15.438) FCN1 (13.551) CFD (12.519) TMEM176B (12.328) MS4A6A (11.881) SERPINA1 (11.828) CSTA (10.522) VCAN (10.517) TGFBI (9.821)
k3	L1	811.57	1	2.5	HAY_BONE_MARROW_CD34_POS_HSC	M39182	MSigDB-C8	NA		Homo sapiens		CYTL1 (10.244) EGFL7 (9.163) AVP (8.885) CRHBP (8.753) CD34 (8.695) CRYGD (8.318) NPR3 (7.746) HOXA9 (7.744) DPPA4 (7.059) MSRB3 (6.909)
k3	L2	468.85	1	1.204	JAATINEN_HEMATOPOIETIC_STEM_CELL_UP	M15107	MSigDB-C2	NA	CGP	Homo sapiens	Genes up-regulated in CD133+ [GeneID=8842] cells (hematopoietic stem cells, HSC) compared to the CD133- cells.	SPINK2 (11.074) CYTL1 (10.244) SMIM24 (9.549) GIHCG (9.39) IGLL1 (8.858) GATA2 (8.858) CRHBP (8.753) CD34 (8.695) MYB (8.22) HPGDS (8.168)
k3	L3	166.71	1	2.881	HAY_BONE_MARROW_CD34_POS_MULTILIN	M39188	MSigDB-C8	NA		Homo sapiens		SPINK2 (11.074) SMIM24 (9.549) CDK6-AS1 (7.73) CLDN10 (6.336) CPXM1 (5.897) DNAJC12 (5.627) CDK6 (4.24) TCEAL5 (2.723) FAM216A (2.672) LKAAEAR1 (2.444)
k3	L4	91.37	1	1.181	ROSS_AML_OF_FAB_M7_TYPE	M4621	MSigDB-C2	NA	CGP	Homo sapiens	Top 100 probe sets for pediatric acute myeloid leukemia (AML) subtype FAB M7 (also known as acute megakaryoblastic leukemia, AMKL).	GATA2 (8.858) GATA1 (7.482) KLF1 (6.651) TAL1 (6.311) TIMP3 (6.302) STXBP6 (5.571) FHL2 (5.384) PLOD2 (5.267) MYH10 (4.735) LAPTM4B (4.503)
k3	L5	75.4	1	-0.748	FAN_EMBRYONIC_CTX_BIG_GROUPS_BRAIN_IMMUNE	M39021	MSigDB-C8	NA		Homo sapiens		JUNB (-10.904) CD48 (-10.79) KLF2 (-9.784) HLA-F (-9.31) GADD45B (-7.158) ABI3 (-6.299) DUSP2 (-5.004) HLA-DRB1 (-4.295) S100A11 (-3.827) CORO1A (-2.926)
k3	L6	65.61	1	1.088	HAY_BONE_MARROW_CD34_POS_MKP	M39187	MSigDB-C8	NA		Homo sapiens		LOC101928834 (9.016) GATA2 (8.858) PBX1 (6.552) MMRN1 (4.874) ADRA2A (4.828) TCEAL9 (4.8) KLHL13 (4.087) GUCY1B1 (3.761) SLC18A2 (3.428) RAC3 (3.219)
k3	L7	112.33	1	3.239	HAY_BONE_MARROW_CD34_POS_ERP_EARLY	M39180	MSigDB-C8	NA		Homo sapiens		GIHCG (9.39) EMID1 (6.557) ZNF385D (6.451) STXBP6 (5.571) AMHR2 (4.395) PDZD8 (2.385) SLC40A1 (1.782) PHTF1 (1.649) ATF7IP2 (1.088) CCNG1 (0.334)
k3	L9	45.43	0.985	0.608	TAKEDA_TARGETS_OF_NUP98_HOXA9_FUSION_8D_UP	M17275	MSigDB-C2	NA	CGP	Homo sapiens	Genes up-regulated in CD34+ [GeneID=947] hematopoetic cells by expression of NUP98-HOXA9 fusion [GeneID=4928;3205] off a retroviral vector at 8 days after transduction.	SPINK2 (11.074) SMIM24 (9.549) IGLL1 (8.858) HBD (8.474) HOXA9 (7.744) TPSAB1 (7.455) RBPMS (6.765) MYCT1 (6.7) CMBL (6.676) KLF1 (6.651)
k3	L10	44.6	1	-1.543	GO_MHC_PROTEIN_COMPLEX	M17090	MSigDB-C5	NA	GO:CC	Homo sapiens	A transmembrane protein complex composed of an MHC alpha chain and, in most cases, either an MHC class II beta chain or an invariant beta2-microglobin chain, and with or without a bound peptide, lipid, or polysaccharide antigen. [GOC:add, GOC:jl, ISBN:0781735149, PMID:15928678, PMID:16153240]	HLA-F (-9.31) HLA-DQA1 (-4.977) HLA-DRB5 (-4.672) HLA-DRB1 (-4.295) HLA-DQA2 (-4.112) HLA-DPB1 (-2.855) HLA-DPA1 (-2.586) HLA-DRA (-2.185) HLA-C (-2.181) HLA-DMA (-2.158)
k3	L8	46.74	0.942	1.609	TONKS_TARGETS_OF_RUNX1_RUNX1T1_FUSION_SUSTAINED_IN_MONOCYTE_UP	M7176	MSigDB-C2	NA	CGP	Homo sapiens	Genes up-regulated by RUNX1-RUNX1T1 [GeneID=861;862] fusion protein in normal hematopoietic progenitors; their expression was sustained in subsequently developing monocytes.	CRHBP (8.753) HPGDS (8.168) TFPI (6.772) SOX4 (5.574) UCHL1 (4.983) TM4SF1 (4.897) QPRT (1.983) ARG2 (1.859) PPFIBP1 (1.414) NAP1L1 (0.893)
k3	L8	46.74	0.058	1.794	HAY_BONE_MARROW_CD34_POS_EO_B_MAST	M39178	MSigDB-C8	NA		Homo sapiens		HPGDS (8.168) TPSAB1 (7.455) MS4A3 (5.177) HDC (4.668) CLC (1.749) EXD3 (1.704) SLC45A3 (1.697) LMO4 (0.962) MS4A2 (0.265) DTWD2 (0.249)
k4	L1	1098.04	1	1.245	HAY_BONE_MARROW_NK_CELLS	M39204	MSigDB-C8	NA		Homo sapiens		GNLY (15.399) NKG7 (14.09) GZMA (13.153) GZMB (12.684) FGFBP2 (12.122) PRF1 (11.891) CST7 (11.488) KLRD1 (10.688) KLRC1 (10.487) KLRF1 (10.469)
k4	L2	411.06	1	2.329	HAHTOLA_SEZARY_SYNDROM_DN	M18968	MSigDB-C2	NA	CGP	Homo sapiens	Genes down-regulated in monocytes isolated from peripheral blood samples of Sezary syndrom patients compared to those from healthy normal donors.	GNLY (15.399) NKG7 (14.09) GZMB (12.684) KLRD1 (10.688) KLRC1 (10.487) KLRF1 (10.469) XCL1 (9.678) CD160 (9.626) IL18RAP (7.633) SPON2 (7.373)
k4	L3	135.57	1	0.623	GSE45739_UNSTIM_VS_ACD3_ACD28_STIM_NRAS_KO_CD4_TCELL_DN	M9885	MSigDB-C7	NA		Mus musculus	Genes down-regulated in CD4 [GeneID=920] T cells with NRAS [GeneID=4893] knockout: unstimulated versus activated.	GNLY (15.399) NKG7 (14.09) GZMA (13.153) GZMB (12.684) PRF1 (11.891) GZMH (11.556) CST7 (11.488) KLRD1 (10.688) KLRF1 (10.469) XCL1 (9.678)
k4	L4	110.48	1	1.93	GO_CYTOLYSIS	M15834	MSigDB-C5	NA	GO:BP	Homo sapiens	The rupture of cell membranes and the loss of cytoplasm. [UniProtKB-KW:KW-0204]	GZMA (13.153) GZMB (12.684) PRF1 (11.891) GZMH (11.556) GZMM (1.633) APOL1 (1.427) C8G (0.951) TGFB1 (0.844) ROMO1 (-0.233) MICA (0.05)
k4	L5	110.81	1	0.555	GSE26495_NAIVE_VS_PD1HIGH_CD8_TCELL_DN	M4656	MSigDB-C7	NA		Homo sapiens	Genes down-regulated in comparison of naive CD8 T cells versus PD-1 high CD8 T cells.	NKG7 (14.09) GZMA (13.153) FGFBP2 (12.122) PRF1 (11.891) GZMH (11.556) CST7 (11.488) KLRD1 (10.688) PTGDR (8.806) TBX21 (8.73) EOMES (6.451)
k4	L6	63.11	1	0.511	GSE21063_WT_VS_NFATC1_KO_16H_ANTI_IGM_STIM_BCELL_DN	M8252	MSigDB-C7	NA		Mus musculus	Genes down-regulated in B lymphocytes stimulated by anti-IgM for 16h: wildtype versus NFATC1 [GeneID=4772] knockout.	GZMB (12.684) FGFBP2 (12.122) GZMH (11.556) CST7 (11.488) S1PR5 (9.489) SPON2 (7.373) PRSS23 (6.753) LIM2 (6.046) RGS9 (5.651) TTC38 (4.643)
k4	L7	154.9	1	0.832	AIZARANI_LIVER_C5_NK_NKT_CELLS_3	M39109	MSigDB-C8	NA		Homo sapiens		GNLY (15.399) NKG7 (14.09) GZMA (13.153) GZMB (12.684) PRF1 (11.891) CST7 (11.488) KLRD1 (10.688) KLRC1 (10.487) KLRF1 (10.469) XCL2 (9.815)
k4	L8	82.66	1	1.385	ONO_AML1_TARGETS_UP	M1977	MSigDB-C2	NA	CGP	Mus musculus	Genes up-regulated in CD4+ [GeneID=920] T lymphocytes by expression of AML1 [GeneID=861] off a viral vector.	NKG7 (14.09) GZMA (13.153) GZMB (12.684) IFNG (7.959) FASLG (6.93) EOMES (6.451) CD244 (2.431) CCNF (1.427) SLAMF7 (1.318) HAVCR2 (0.742)
k4	L9	156.74	1	-0.753	FAN_EMBRYONIC_CTX_BIG_GROUPS_BRAIN_IMMUNE	M39021	MSigDB-C8	NA		Homo sapiens		GZMA (13.153) IL32 (-2.339) PIP4K2A (2.099) IFITM2 (2.051) SELL (-1.831) HCST (1.774) CD74 (-1.773) PLAC8 (1.54) RAP1B (1.464) FCMR (-1.409)
k4	L10	192.85	1	1.133	DURANTE_ADULT_OLFACTORY_NEUROEPITHELIUM_NK_CELLS	M39287	MSigDB-C8	NA		Homo sapiens		GNLY (15.399) NKG7 (14.09) GZMA (13.153) GZMB (12.684) FGFBP2 (12.122) PRF1 (11.891) GZMH (11.556) CST7 (11.488) KLRD1 (10.688) KLRF1 (10.469)
k5	L1	89.88	1	0.493	GSE10325_LUPUS_CD4_TCELL_VS_LUPUS_BCELL_UP	M3084	MSigDB-C7	NA		Homo sapiens	Genes up-regulated in comparison of systemic lupus erythematosus CD4 [GeneID=920] T cells versus systemic lupus erythematosus B cells.	CD3D (12.012) CD3E (10.276) MAL (10.094) CD5 (8.615) LEF1 (8.589) TRAT1 (8.276) ADTRP (7.933) CAMK4 (7.875) SIRPG (7.866) CD28 (7.581)
k5	L2	812.08	0.053	-2.179	Protein Synthesis	http://identifiers.org/smpdb/SMP0100356	PC-pathbank	NA	NA	NA	NA	RPL37A (-10.56) RPL34 (-10.401) RPL38 (-10.198) RPS24 (-9.982) RPS21 (-9.883) RPL37 (-9.818) RPL36A (-7.613) RPL39 (-6.754) RPS29 (-5.931) RPS28 (-4.451)
k5	L2	812.08	0.053	-2.179	Protein Synthesis	http://identifiers.org/smpdb/SMP0111853	PC-pathbank	NA	NA	NA	NA	RPL37A (-10.56) RPL34 (-10.401) RPL38 (-10.198) RPS24 (-9.982) RPS21 (-9.883) RPL37 (-9.818) RPL36A (-7.613) RPL39 (-6.754) RPS29 (-5.931) RPS28 (-4.451)
k5	L2	812.08	0.053	-2.179	Protein Synthesis	http://identifiers.org/smpdb/SMP0111854	PC-pathbank	NA	NA	NA	NA	RPL37A (-10.56) RPL34 (-10.401) RPL38 (-10.198) RPS24 (-9.982) RPS21 (-9.883) RPL37 (-9.818) RPL36A (-7.613) RPL39 (-6.754) RPS29 (-5.931) RPS28 (-4.451)
k5	L2	812.08	0.053	-2.179	Protein Synthesis	http://identifiers.org/smpdb/SMP0111858	PC-pathbank	NA	NA	NA	NA	RPL37A (-10.56) RPL34 (-10.401) RPL38 (-10.198) RPS24 (-9.982) RPS21 (-9.883) RPL37 (-9.818) RPL36A (-7.613) RPL39 (-6.754) RPS29 (-5.931) RPS28 (-4.451)
k5	L2	812.08	0.053	-2.179	Protein Synthesis	http://identifiers.org/smpdb/SMP0111860	PC-pathbank	NA	NA	NA	NA	RPL37A (-10.56) RPL34 (-10.401) RPL38 (-10.198) RPS24 (-9.982) RPS21 (-9.883) RPL37 (-9.818) RPL36A (-7.613) RPL39 (-6.754) RPS29 (-5.931) RPS28 (-4.451)
k5	L2	812.08	0.053	-2.179	Protein Synthesis	http://identifiers.org/smpdb/SMP0111862	PC-pathbank	NA	NA	NA	NA	RPL37A (-10.56) RPL34 (-10.401) RPL38 (-10.198) RPS24 (-9.982) RPS21 (-9.883) RPL37 (-9.818) RPL36A (-7.613) RPL39 (-6.754) RPS29 (-5.931) RPS28 (-4.451)
k5	L2	812.08	0.053	-2.179	Protein Synthesis	http://identifiers.org/smpdb/SMP0111864	PC-pathbank	NA	NA	NA	NA	RPL37A (-10.56) RPL34 (-10.401) RPL38 (-10.198) RPS24 (-9.982) RPS21 (-9.883) RPL37 (-9.818) RPL36A (-7.613) RPL39 (-6.754) RPS29 (-5.931) RPS28 (-4.451)
k5	L2	812.08	0.053	-2.179	Protein Synthesis	http://identifiers.org/smpdb/SMP0111870	PC-pathbank	NA	NA	NA	NA	RPL37A (-10.56) RPL34 (-10.401) RPL38 (-10.198) RPS24 (-9.982) RPS21 (-9.883) RPL37 (-9.818) RPL36A (-7.613) RPL39 (-6.754) RPS29 (-5.931) RPS28 (-4.451)
k5	L2	812.08	0.053	-2.179	Protein Synthesis	http://identifiers.org/smpdb/SMP0111871	PC-pathbank	NA	NA	NA	NA	RPL37A (-10.56) RPL34 (-10.401) RPL38 (-10.198) RPS24 (-9.982) RPS21 (-9.883) RPL37 (-9.818) RPL36A (-7.613) RPL39 (-6.754) RPS29 (-5.931) RPS28 (-4.451)
k5	L2	812.08	0.053	-2.179	Protein Synthesis	http://identifiers.org/smpdb/SMP0111872	PC-pathbank	NA	NA	NA	NA	RPL37A (-10.56) RPL34 (-10.401) RPL38 (-10.198) RPS24 (-9.982) RPS21 (-9.883) RPL37 (-9.818) RPL36A (-7.613) RPL39 (-6.754) RPS29 (-5.931) RPS28 (-4.451)
k5	L2	812.08	0.053	-2.179	Protein Synthesis	http://identifiers.org/smpdb/SMP0111873	PC-pathbank	NA	NA	NA	NA	RPL37A (-10.56) RPL34 (-10.401) RPL38 (-10.198) RPS24 (-9.982) RPS21 (-9.883) RPL37 (-9.818) RPL36A (-7.613) RPL39 (-6.754) RPS29 (-5.931) RPS28 (-4.451)
k5	L2	812.08	0.053	-2.179	Protein Synthesis	http://identifiers.org/smpdb/SMP0111874	PC-pathbank	NA	NA	NA	NA	RPL37A (-10.56) RPL34 (-10.401) RPL38 (-10.198) RPS24 (-9.982) RPS21 (-9.883) RPL37 (-9.818) RPL36A (-7.613) RPL39 (-6.754) RPS29 (-5.931) RPS28 (-4.451)
k5	L2	812.08	0.053	-2.179	Protein Synthesis	http://identifiers.org/smpdb/SMP0111875	PC-pathbank	NA	NA	NA	NA	RPL37A (-10.56) RPL34 (-10.401) RPL38 (-10.198) RPS24 (-9.982) RPS21 (-9.883) RPL37 (-9.818) RPL36A (-7.613) RPL39 (-6.754) RPS29 (-5.931) RPS28 (-4.451)
k5	L2	812.08	0.053	-2.179	Protein Synthesis	http://identifiers.org/smpdb/SMP0112609	PC-pathbank	NA	NA	NA	NA	RPL37A (-10.56) RPL34 (-10.401) RPL38 (-10.198) RPS24 (-9.982) RPS21 (-9.883) RPL37 (-9.818) RPL36A (-7.613) RPL39 (-6.754) RPS29 (-5.931) RPS28 (-4.451)
k5	L2	812.08	0.053	-2.179	Protein Synthesis	http://identifiers.org/smpdb/SMP0119294	PC-pathbank	NA	NA	NA	NA	RPL37A (-10.56) RPL34 (-10.401) RPL38 (-10.198) RPS24 (-9.982) RPS21 (-9.883) RPL37 (-9.818) RPL36A (-7.613) RPL39 (-6.754) RPS29 (-5.931) RPS28 (-4.451)
k5	L2	812.08	0.053	-2.179	Protein Synthesis	http://identifiers.org/smpdb/SMP0119302	PC-pathbank	NA	NA	NA	NA	RPL37A (-10.56) RPL34 (-10.401) RPL38 (-10.198) RPS24 (-9.982) RPS21 (-9.883) RPL37 (-9.818) RPL36A (-7.613) RPL39 (-6.754) RPS29 (-5.931) RPS28 (-4.451)
k5	L2	812.08	0.053	-2.179	Protein Synthesis	http://identifiers.org/smpdb/SMP0119303	PC-pathbank	NA	NA	NA	NA	RPL37A (-10.56) RPL34 (-10.401) RPL38 (-10.198) RPS24 (-9.982) RPS21 (-9.883) RPL37 (-9.818) RPL36A (-7.613) RPL39 (-6.754) RPS29 (-5.931) RPS28 (-4.451)
k5	L2	812.08	0.053	-2.179	Protein Synthesis	http://identifiers.org/smpdb/SMP0119304	PC-pathbank	NA	NA	NA	NA	RPL37A (-10.56) RPL34 (-10.401) RPL38 (-10.198) RPS24 (-9.982) RPS21 (-9.883) RPL37 (-9.818) RPL36A (-7.613) RPL39 (-6.754) RPS29 (-5.931) RPS28 (-4.451)
k5	L2	812.08	0.053	-2.179	Protein Synthesis	http://identifiers.org/smpdb/SMP0119305	PC-pathbank	NA	NA	NA	NA	RPL37A (-10.56) RPL34 (-10.401) RPL38 (-10.198) RPS24 (-9.982) RPS21 (-9.883) RPL37 (-9.818) RPL36A (-7.613) RPL39 (-6.754) RPS29 (-5.931) RPS28 (-4.451)
k5	L3	658.74	1	0.896	HAY_BONE_MARROW_NAIVE_T_CELL	M39202	MSigDB-C8	NA		Homo sapiens		CD3D (12.012) RPL34 (-10.401) CD3E (10.276) RPL38 (-10.198) MAL (10.094) RPS21 (-9.883) RPL37 (-9.818) AQP3 (9.742) CD5 (8.615) LEF1 (8.589)
k5	L4	119.3	1	-1.035	DAZARD_UV_RESPONSE_CLUSTER_G1	M9375	MSigDB-C2	NA	CGP	Homo sapiens	Cluster G1: genes most highly up-regulated in NHEK cells (normal keratinocyte) between 6 h and 12 h after UV-B irradiation.	RPL37A (-10.56) RPL34 (-10.401) RPL38 (-10.198) RPS21 (-9.883) RPL37 (-9.818) RPL36A (-7.613) UQCRB (-2.994) RPL31 (-2.694) RPS23 (-2.69) COX7C (-1.631)
k5	L5	133.74	1	0.604	GSE22886_NAIVE_CD4_TCELL_VS_NKCELL_UP	M4423	MSigDB-C7	NA		Homo sapiens	Genes up-regulated in comparison of naive CD4 [GeneID=920] T cells versus unstimulated NK cells.	MAL (10.094) AQP3 (9.742) CD5 (8.615) LEF1 (8.589) CD40LG (8.513) ADTRP (7.933) CAMK4 (7.875) SIRPG (7.866) CD28 (7.581) UBASH3A (6.837)
k5	L6	113.91	1	0.555	GSE11057_PBMC_VS_MEM_CD4_TCELL_DN	M3121	MSigDB-C7	NA		Homo sapiens	Genes down-regulated in comparison of peripheral mononuclear blood cells (PBMC) versus memory T cells.	CD3D (12.012) RPL34 (-10.401) CD3E (10.276) AQP3 (9.742) CD5 (8.615) CD40LG (8.513) TRAT1 (8.276) SIRPG (7.866) CD28 (7.581) UBASH3A (6.837)
k5	L8	48.99	1	1.664	HP_DECREASED_PROPORTION_OF_CD3_POSITIVE_T_CELLS	M38640	MSigDB-C5	NA	HPO	Homo sapiens	Decreased proportion of CD3-positive T cells	CD3D (12.012) CD3E (10.276) IL7R (6.124) CD247 (-1.37) PNP (0.487) IL2RG (0.267) PGM3 (0.104) RAG1 (-0.048) RAG2 (-0.039) DCLRE1C (-0.004)
k5	L9	45.45	1	0.374	GSE45739_UNSTIM_VS_ACD3_ACD28_STIM_WT_CD4_TCELL_UP	M9886	MSigDB-C7	NA		Mus musculus	Genes up-regulated in CD4 [GeneID=920] T cells: unstimulated versus activated.	MAL (10.094) AQP3 (9.742) LEF1 (8.589) TRAT1 (8.276) ADTRP (7.933) IL7R (6.124) WNT7A (5.908) ANKRD55 (4.66) HKDC1 (4.258) MEOX1 (4.238)
k5	L10	50.47	1	1.191	BIOCARTA_CTLA4_PATHWAY	M1467	MSigDB-C2	NA	CP:BIOCARTA	Homo sapiens	The Co-Stimulatory Signal During T-cell Activation	CD3D (12.012) CD3E (10.276) CD28 (7.581) ICOS (6.331) CD3G (5.24) CTLA4 (5.21) ITK (1.929) LCK (1.394) CD247 (-1.37) ICOSLG (0.464)
k5	L7	30.23	0.785	1.257	GO_T_CELL_TOLERANCE_INDUCTION	M22263	MSigDB-C5	NA	GO:BP	Homo sapiens	A process involving any mechanism for tolerance induction in T cells. [GOC:jal, ISBN:0781735149, PMID:16551263]	CD3E (10.276) ICOS (6.331) FOXP3 (5.841) IL2RA (2.29) AIRE (0.794) PHLPP1 (-0.074) CLC (-0.032) LILRB2 (-0.031) IDO1 (-0.031) HLA-B (0.011)
k5	L7	30.23	0.078	0.889	GO_POSITIVE_REGULATION_OF_INTERLEUKIN_4_PRODUCTION	M14293	MSigDB-C5	NA	GO:BP	Homo sapiens	Any process that activates or increases the frequency, rate, or extent of interleukin-4 production. [GOC:mah]	CD3E (10.276) CD40LG (8.513) CD28 (7.581) FOXP3 (5.841) GATA3 (1.068) NLRP3 (-0.737) IRF4 (0.721) PRKCZ (0.697) RARA (0.58) CEBPB (0.529)
k5	L7	30.23	0.095	1.339	GO_STRUCTURAL_CONSTITUENT_OF_MYELIN_SHEATH	M26486	MSigDB-C5	NA	GO:MF	Homo sapiens	The action of a molecule that contributes to the structural integrity of the myelin sheath of a nerve. [GOC:mah]	MAL (10.094) PLLP (4.431) CMTM8 (1.826) PLP1 (-0.04) MOBP (-0.038) MALL (-0.038) NCMAP (-0.019) MARVELD1 (-0.019) MBP (0) MAL2 (0)
k6	L1	351.72	1	-1.173	GSE11057_NAIVE_VS_MEMORY_CD4_TCELL_DN	M3119	MSigDB-C7	NA		Homo sapiens	Genes down-regulated in comparison of naive T cells versus memory T cells.	CLIC1 (-10.618) ACTB (-10.377) CD99 (-9.328) KLF6 (-9.304) TAGLN2 (-8.888) TPM4 (-7.752) HMGB2 (-7.677) JPT1 (-7.67) GLIPR1 (-7.574) PDIA6 (-7.544)
k6	L2	112.1	1	-0.682	GSE29618_BCELL_VS_MDC_DN	M4944	MSigDB-C7	NA		Homo sapiens	Genes down-regulated in comparison of B cells versus myeloid dendritic cells (mDC).	ACTB (-10.377) GAPDH (-9.641) ACTG1 (-9.641) TUBA1B (-8.67) PFN1 (-7.969) GLIPR1 (-7.574) S100A4 (-7.235) RGS1 (-6.991) LSP1 (-6.888) ADAM8 (-6.854)
k6	L3	144.75	1	-0.553	HSIAO_HOUSEKEEPING_GENES	M11197	MSigDB-C2	NA	CGP	Homo sapiens	Housekeeping genes identified as expressed across 19 normal tissues.	CLIC1 (-10.618) ACTB (-10.377) GAPDH (-9.641) ACTG1 (-9.641) TAGLN2 (-8.888) DYNLL1 (-8.203) PFN1 (-7.969) YWHAH (-7.004) UBC (-6.071) LDHA (-6.026)
k6	L4	177.35	0.053	1.322	Protein Synthesis	http://identifiers.org/smpdb/SMP0100356	PC-pathbank	NA	NA	NA	NA	RPL22 (1.378) RPS25 (1.133) RPL32 (1.112) RPL21 (1.102) RPS14 (1.071) RPS16 (0.914) RPS12 (0.897) RPLP2 (0.861) RPS6 (0.827) RPS18 (0.824)
k6	L4	177.35	0.053	1.322	Protein Synthesis	http://identifiers.org/smpdb/SMP0111853	PC-pathbank	NA	NA	NA	NA	RPL22 (1.378) RPS25 (1.133) RPL32 (1.112) RPL21 (1.102) RPS14 (1.071) RPS16 (0.914) RPS12 (0.897) RPLP2 (0.861) RPS6 (0.827) RPS18 (0.824)
k6	L4	177.35	0.053	1.322	Protein Synthesis	http://identifiers.org/smpdb/SMP0111854	PC-pathbank	NA	NA	NA	NA	RPL22 (1.378) RPS25 (1.133) RPL32 (1.112) RPL21 (1.102) RPS14 (1.071) RPS16 (0.914) RPS12 (0.897) RPLP2 (0.861) RPS6 (0.827) RPS18 (0.824)
k6	L4	177.35	0.053	1.322	Protein Synthesis	http://identifiers.org/smpdb/SMP0111858	PC-pathbank	NA	NA	NA	NA	RPL22 (1.378) RPS25 (1.133) RPL32 (1.112) RPL21 (1.102) RPS14 (1.071) RPS16 (0.914) RPS12 (0.897) RPLP2 (0.861) RPS6 (0.827) RPS18 (0.824)
k6	L4	177.35	0.053	1.322	Protein Synthesis	http://identifiers.org/smpdb/SMP0111860	PC-pathbank	NA	NA	NA	NA	RPL22 (1.378) RPS25 (1.133) RPL32 (1.112) RPL21 (1.102) RPS14 (1.071) RPS16 (0.914) RPS12 (0.897) RPLP2 (0.861) RPS6 (0.827) RPS18 (0.824)
k6	L4	177.35	0.053	1.322	Protein Synthesis	http://identifiers.org/smpdb/SMP0111862	PC-pathbank	NA	NA	NA	NA	RPL22 (1.378) RPS25 (1.133) RPL32 (1.112) RPL21 (1.102) RPS14 (1.071) RPS16 (0.914) RPS12 (0.897) RPLP2 (0.861) RPS6 (0.827) RPS18 (0.824)
k6	L4	177.35	0.053	1.322	Protein Synthesis	http://identifiers.org/smpdb/SMP0111864	PC-pathbank	NA	NA	NA	NA	RPL22 (1.378) RPS25 (1.133) RPL32 (1.112) RPL21 (1.102) RPS14 (1.071) RPS16 (0.914) RPS12 (0.897) RPLP2 (0.861) RPS6 (0.827) RPS18 (0.824)
k6	L4	177.35	0.053	1.322	Protein Synthesis	http://identifiers.org/smpdb/SMP0111870	PC-pathbank	NA	NA	NA	NA	RPL22 (1.378) RPS25 (1.133) RPL32 (1.112) RPL21 (1.102) RPS14 (1.071) RPS16 (0.914) RPS12 (0.897) RPLP2 (0.861) RPS6 (0.827) RPS18 (0.824)
k6	L4	177.35	0.053	1.322	Protein Synthesis	http://identifiers.org/smpdb/SMP0111871	PC-pathbank	NA	NA	NA	NA	RPL22 (1.378) RPS25 (1.133) RPL32 (1.112) RPL21 (1.102) RPS14 (1.071) RPS16 (0.914) RPS12 (0.897) RPLP2 (0.861) RPS6 (0.827) RPS18 (0.824)
k6	L4	177.35	0.053	1.322	Protein Synthesis	http://identifiers.org/smpdb/SMP0111872	PC-pathbank	NA	NA	NA	NA	RPL22 (1.378) RPS25 (1.133) RPL32 (1.112) RPL21 (1.102) RPS14 (1.071) RPS16 (0.914) RPS12 (0.897) RPLP2 (0.861) RPS6 (0.827) RPS18 (0.824)
k6	L4	177.35	0.053	1.322	Protein Synthesis	http://identifiers.org/smpdb/SMP0111873	PC-pathbank	NA	NA	NA	NA	RPL22 (1.378) RPS25 (1.133) RPL32 (1.112) RPL21 (1.102) RPS14 (1.071) RPS16 (0.914) RPS12 (0.897) RPLP2 (0.861) RPS6 (0.827) RPS18 (0.824)
k6	L4	177.35	0.053	1.322	Protein Synthesis	http://identifiers.org/smpdb/SMP0111874	PC-pathbank	NA	NA	NA	NA	RPL22 (1.378) RPS25 (1.133) RPL32 (1.112) RPL21 (1.102) RPS14 (1.071) RPS16 (0.914) RPS12 (0.897) RPLP2 (0.861) RPS6 (0.827) RPS18 (0.824)
k6	L4	177.35	0.053	1.322	Protein Synthesis	http://identifiers.org/smpdb/SMP0111875	PC-pathbank	NA	NA	NA	NA	RPL22 (1.378) RPS25 (1.133) RPL32 (1.112) RPL21 (1.102) RPS14 (1.071) RPS16 (0.914) RPS12 (0.897) RPLP2 (0.861) RPS6 (0.827) RPS18 (0.824)
k6	L4	177.35	0.053	1.322	Protein Synthesis	http://identifiers.org/smpdb/SMP0112609	PC-pathbank	NA	NA	NA	NA	RPL22 (1.378) RPS25 (1.133) RPL32 (1.112) RPL21 (1.102) RPS14 (1.071) RPS16 (0.914) RPS12 (0.897) RPLP2 (0.861) RPS6 (0.827) RPS18 (0.824)
k6	L4	177.35	0.053	1.322	Protein Synthesis	http://identifiers.org/smpdb/SMP0119294	PC-pathbank	NA	NA	NA	NA	RPL22 (1.378) RPS25 (1.133) RPL32 (1.112) RPL21 (1.102) RPS14 (1.071) RPS16 (0.914) RPS12 (0.897) RPLP2 (0.861) RPS6 (0.827) RPS18 (0.824)
k6	L4	177.35	0.053	1.322	Protein Synthesis	http://identifiers.org/smpdb/SMP0119302	PC-pathbank	NA	NA	NA	NA	RPL22 (1.378) RPS25 (1.133) RPL32 (1.112) RPL21 (1.102) RPS14 (1.071) RPS16 (0.914) RPS12 (0.897) RPLP2 (0.861) RPS6 (0.827) RPS18 (0.824)
k6	L4	177.35	0.053	1.322	Protein Synthesis	http://identifiers.org/smpdb/SMP0119303	PC-pathbank	NA	NA	NA	NA	RPL22 (1.378) RPS25 (1.133) RPL32 (1.112) RPL21 (1.102) RPS14 (1.071) RPS16 (0.914) RPS12 (0.897) RPLP2 (0.861) RPS6 (0.827) RPS18 (0.824)
k6	L4	177.35	0.053	1.322	Protein Synthesis	http://identifiers.org/smpdb/SMP0119304	PC-pathbank	NA	NA	NA	NA	RPL22 (1.378) RPS25 (1.133) RPL32 (1.112) RPL21 (1.102) RPS14 (1.071) RPS16 (0.914) RPS12 (0.897) RPLP2 (0.861) RPS6 (0.827) RPS18 (0.824)
k6	L4	177.35	0.053	1.322	Protein Synthesis	http://identifiers.org/smpdb/SMP0119305	PC-pathbank	NA	NA	NA	NA	RPL22 (1.378) RPS25 (1.133) RPL32 (1.112) RPL21 (1.102) RPS14 (1.071) RPS16 (0.914) RPS12 (0.897) RPLP2 (0.861) RPS6 (0.827) RPS18 (0.824)
k6	L5	79.86	1	-0.601	GSE22886_NAIVE_VS_IGG_IGA_MEMORY_BCELL_DN	M4433	MSigDB-C7	NA		Homo sapiens	Genes down-regulated in comparison of naive B cells versus memory IgG IgA B cells.	CLIC1 (-10.618) GAPDH (-9.641) ACTG1 (-9.641) CD99 (-9.328) DYNLL1 (-8.203) JPT1 (-7.67) GSTK1 (-7.474) S100A4 (-7.235) YWHAH (-7.004) TUBB4B (-6.984)
k6	L6	67.8	1	-1.198	WP_METABOLIC_REPROGRAMMING_IN_COLON_CANCER	M39740	MSigDB-C2	NA	CP:WIKIPATHWAYS	Homo sapiens	Metabolic reprogramming in colon cancer	GAPDH (-9.641) PKM (-6.651) LDHA (-6.026) SHMT2 (-4.338) PFKL (-4.055) IDH2 (-3.831) SDHB (-3.036) SLC1A5 (-2.992) ENO1 (-2.88) TALDO1 (-2.671)
k6	L7	69.07	1	-0.775	MENON_FETAL_KIDNEY_1_EMBRYONIC_RED_BLOOD_CELLS	M39251	MSigDB-C8	NA		Homo sapiens		ACTB (-10.377) GAPDH (-9.641) TUBA1B (-8.67) DYNLL1 (-8.203) PFN1 (-7.969) HMGB2 (-7.677) HNRNPF (-5.441) PTTG1 (-5.032) RHOA (-4) RAN (-3.81)
k6	L8	71.42	1	-0.414	HU_FETAL_RETINA_MICROGLIA	M39266	MSigDB-C8	NA		Homo sapiens	Retinal Microglia	ACTB (-10.377) KLF6 (-9.304) PFN1 (-7.969) GLIPR1 (-7.574) PPP1R18 (-7.415) UCP2 (-7.363) CD53 (-7.337) RGS1 (-6.991) LSP1 (-6.888) RHOG (-6.776)
k6	L9	71.31	1	-0.561	GSE26156_DOUBLE_POSITIVE_VS_CD4_SINGLE_POSITIVE_THYMOCYTE_DN	M8299	MSigDB-C7	NA		Homo sapiens	Genes down-regulated in thymocytes: double positive versus CD4 [GeneID=920] single positive.	CLIC1 (-10.618) TUBA1B (-8.67) DYNLL1 (-8.203) ANXA5 (-6.11) LDHA (-6.026) VCP (-5.605) HNRNPF (-5.441) ACTN4 (-5.281) PSMD8 (-5.044) GET3 (-5.041)
k6	L10	60.04	0.999	-0.926	PELLICCIOTTA_HDAC_IN_ANTIGEN_PRESENTATION_UP	M7488	MSigDB-C2	NA	CGP	Homo sapiens	Antigen processing and presentation genes up-regulated in JY cells (B lymphocytes) treated with TSA [PubChem=5562].	TBCB (-6.006) PSMC4 (-4.785) COPE (-3.859) TMED9 (-3.729) HERPUD1 (-3.139) PDIA3 (-2.937) KDELR2 (-2.879) PSMD4 (-2.64) PSMD13 (-2.555) TXNDC12 (-2.413)
