## Supplemental Data 1 for "GoM DE: interpreting structure in sequence count data with differential expression analysis allowing for grades of membership": table_S4.xlsx

### Sheet: gsea_purified_pbmc_curated_only
topic	CS	lbf	pip	coef	name	id	database	accession	sub_category_code	organism	description_brief	top_genes
k1	L1	126.7	1	2.29	SHIN_B_CELL_LYMPHOMA_CLUSTER_9	M1393	MSigDB-C2	NA	CGP	Mus musculus	Cluster 9 of genes distinguishing among different B lymphocyte neoplasms.	CD79A (13.047) CD19 (8.927) PAX5 (7.251) SPIB (6.733) CD40 (4.848) CXCR5 (3.053) IRF8 (0.745) REL (0.495) BCL11A (0.437) HMGB3 (-0.034)
k1	L2	127.54	1	2.567	HP_POSTERIOR_PHARYNGEAL_CLEFT	M36925	MSigDB-C5	NA	HPO	Homo sapiens	Posterior pharyngeal cleft	MS4A1 (11.44) CD19 (8.927) TNFRSF13C (7.892) TNFRSF13B (7.771) CR2 (3.1) PRKCD (1.04) CD81 (0.983) NFKB2 (-0.337) TNFSF12 (-0.265) NFKB1 (-0.222)
k1	L3	43.44	1	0.722	GO_B_CELL_RECEPTOR_SIGNALING_PATHWAY	M16382	MSigDB-C5	NA	GO:BP	Homo sapiens	A series of molecular signals initiated by the cross-linking of an antigen receptor on a B cell. [GOC:add]	CD79A (13.047) MS4A1 (11.44) IGLL5 (11.209) BLK (9.06) CD19 (8.927) BLNK (7.385) PAX5 (7.251) CD79B (5.211) CD22 (4.243) MNDA (-4.029)
k1	L4	53.54	1	0.907	ZHAN_MULTIPLE_MYELOMA_CD2_UP	M18513	MSigDB-C2	NA	CGP	Homo sapiens	Top 50 up-regulated genes in cluster CD-2 of multiple myeloma samples with the characteristic expression spike of CCND3 [GeneID=896].	CD79A (13.047) MS4A1 (11.44) VPREB3 (10.295) PNOC (8.05) TNFRSF13C (7.892) PAX5 (7.251) CD27 (-4.207) DTX1 (2.077) BEND5 (1.246) TRAF5 (1.072)
k1	L5	57.01	1	0.388	HADDAD_B_LYMPHOCYTE_PROGENITOR	M939	MSigDB-C2	NA	CGP	Homo sapiens	Genes up-regulated in hematopoietic progenitor cells (HPC) of B lymphocyte lineage CD34+CD45RA+CD10+ [GeneID=947;5788;4311].	CD79A (13.047) MS4A1 (11.44) TCL1A (11.065) VPREB3 (10.295) BLK (9.06) CD19 (8.927) POU2AF1 (7.567) BLNK (7.385) PAX5 (7.251) TCL1B (6.442)
k1	L6	32.58	1	1.118	GO_IMMUNOGLOBULIN_BINDING	M17868	MSigDB-C5	NA	GO:MF	Homo sapiens	Interacting selectively and non-covalently with an immunoglobulin. [GOC:ma]	MS4A1 (11.44) FCER2 (9.902) CD22 (4.243) FCGR2B (3.046) JCHAIN (1.643) FCGRT (0.12) LGALS3 (0.048) FCGR3A (0.038) LILRA2 (0.033) FCER1A (0.03)
k1	L7	28.96	0.97	0.641	HUTTMANN_B_CLL_POOR_SURVIVAL_DN	M12653	MSigDB-C2	NA	CGP	Homo sapiens	Down-regulated genes in B-CLL (B-cell chronic leukemia) patients expressing high levels of ZAP70 and CD38 [GeneID=7535;952], which are associated with poor survival.	FCRL2 (7.254) BANK1 (6.31) CNTNAP2 (5.86) STAG3 (4.041) SOBP (3.028) COBLL1 (2.922) EAF2 (2.22) SLAMF1 (-1.715) ADARB1 (1.479) CASP1 (-1.447)
k1	L8	33.03	1	0.394	PASQUALUCCI_LYMPHOMA_BY_GC_STAGE_DN	M17811	MSigDB-C2	NA	CGP	Mus musculus	Genes down-regulated in post-GC, BCL6 [GeneID=604] dependent B cell non-Hodgkin's lymphoma (B-NHL) vs MYC [GeneID=4609] driven pre-GC lymphoma.	CD79A (13.047) VPREB3 (10.295) CD19 (8.927) FCRLA (8.831) NIBAN3 (8.138) PAX5 (7.251) BANK1 (6.31) EBF1 (5.815) KLHL14 (4.412) CD22 (4.243)
k1	L9	35.15	0.5	0.949	Antigen activates B Cell Receptor (BCR) leading to generation of second messengers	http://identifiers.org/reactome/R-HSA-983695	PC-reactome	NA	NA	NA	NA	CD79A (13.047) BLK (9.06) CD19 (8.927) BLNK (7.385) CD79B (5.211) CD22 (4.243) BTK (0.991) DAPP1 (0.922) PLCG2 (0.717) PIK3CD (-0.707)
k1	L9	35.15	0.5	0.949	REACTOME_ANTIGEN_ACTIVATES_B_CELL_RECEPTOR_BCR_LEADING_TO_GENERATION_OF_SECOND_MESSENGERS	M601	MSigDB-C2	NA	CP:REACTOME	Homo sapiens	Antigen activates B Cell Receptor (BCR) leading to generation of second messengers	CD79A (13.047) BLK (9.06) CD19 (8.927) BLNK (7.385) CD79B (5.211) CD22 (4.243) BTK (0.991) DAPP1 (0.922) PLCG2 (0.717) PIK3CD (-0.707)
k1	L10	33.53	0.998	-1.13	BACOLOD_RESISTANCE_TO_ALKYLATING_AGENTS_UP	M15908	MSigDB-C2	NA	CGP	Homo sapiens	Genes up-regulated in D-341 MED (OBR) cells (medulloblastoma) resistant to both carmustine and O6-BG [PubChem=2578;4578].	ID2 (-8.834) MT2A (-7.554) MT1X (-5.544) SGCE (3.745) LMO2 (-2.396) MT1F (-1.332) CA2 (-1.28) RABGAP1L (0.131) HSPA6 (0.045) FBXO21 (-0.042)
k2	L1	199.64	1	1.42	VERHAAK_AML_WITH_NPM1_MUTATED_UP	M4861	MSigDB-C2	NA	CGP	Homo sapiens	Genes up-regulated in acute myeloid leukemia (AML) patients with mutated NPM1 [GeneID=4869].	FCN1 (13.551) CD14 (12.633) LGALS2 (12.581) TMEM176B (12.328) SERPINA1 (11.828) TMEM176A (10.894) G0S2 (10.657) VCAN (10.517) FPR1 (10.424) PILRA (9.732)
k2	L2	96.56	1	0.904	JAATINEN_HEMATOPOIETIC_STEM_CELL_DN	M6905	MSigDB-C2	NA	CGP	Homo sapiens	Genes down-regulated in CD133+ [GeneID=8842] cells (hematopoietic stem cells, HSC) compared to the CD133- cells.	S100A8 (15.45) S100A9 (15.438) FCN1 (13.551) CD14 (12.633) LGALS2 (12.581) MS4A6A (11.881) SERPINA1 (11.828) IGSF6 (11.507) S100A12 (10.967) CLEC10A (10.598)
k2	L3	105.81	1	1.807	LIAN_LIPA_TARGETS_3M	M16088	MSigDB-C2	NA	CGP	Mus musculus	Genes up-regulated at 3 months of age in lungs from LIPA [GeneID=3988] knockout mice, which display pulmonary pathology.	S100A9 (15.438) MS4A6A (11.881) IGSF6 (11.507) CSTA (10.522) LILRB4 (9.731) MAFB (9.277) CLEC4E (9.229) MARCO (8.786) C1QA (8.719) C1QB (7.459)
k2	L4	132.08	1	1.047	GAL_LEUKEMIC_STEM_CELL_DN	M4502	MSigDB-C2	NA	CGP	Homo sapiens	Genes down-regulated in leukemic stem cells (LSC), defined as CD34+CD38- [GeneID=947;952] cells from AML (acute myeloid leukemia patients) compared to the CD34+CD38+ cells.	S100A8 (15.45) S100A9 (15.438) FCN1 (13.551) CD14 (12.633) LGALS2 (12.581) MS4A6A (11.881) SERPINA1 (11.828) IGSF6 (11.507) S100A12 (10.967) G0S2 (10.657)
k2	L5	85.14	1	1.781	ZHENG_IL22_SIGNALING_UP	M1800	MSigDB-C2	NA	CGP	Mus musculus	Genes up-regulated in ex-vivo colonic tissue after treatment with IL22 [GeneID=50616].	S100A8 (15.45) S100A9 (15.438) CD14 (12.633) CFD (12.519) MS4A6A (11.881) CSTA (10.522) THBD (6.357) RTN1 (5.824) HP (5.536) LRG1 (5.344)
k2	L6	78.49	1	1.702	ROSS_AML_WITH_CBFB_MYH11_FUSION	M5236	MSigDB-C2	NA	CGP	Homo sapiens	Top 63 probe sets for pediatric acute myeloid leukemia (AML) subtype inv(16); has a CBFB-MYH11 fusion [GeneID=865;4629].	S100A8 (15.45) S100A9 (15.438) LGALS2 (12.581) CLEC10A (10.598) TGFBI (9.821) PLBD1 (9.152) MTMR11 (7.416) CLEC7A (7.162) CD1E (6.87) TNFAIP2 (6.15)
k2	L7	78.26	1	2.712	GO_PATTERN_RECOGNITION_RECEPTOR_ACTIVITY	M26637	MSigDB-C5	NA	GO:MF	Homo sapiens	Combining with a pathogen-associated molecular pattern (PAMP), a structure conserved among microbial species to initiate an innate immune response. [GOC:ar, GOC:bf, Wikipedia:Pattern_recognition_receptor]	FCN1 (13.551) CD14 (12.633) CLEC4E (9.229) MARCO (8.786) CLEC7A (7.162) TLR2 (6.302) CD36 (5.638) TLR8 (4.887) TLR4 (4.86) NOD2 (3.843)
k2	L8	45.05	1	3.041	GO_RAGE_RECEPTOR_BINDING	M18595	MSigDB-C5	NA	GO:MF	Homo sapiens	Interacting selectively and non-covalently with the RAGE receptor, the receptor for advanced glycation end-products. [GOC:ai]	S100A8 (15.45) S100A9 (15.438) S100A12 (10.967) FPR1 (10.424) S100A4 (2.158) S100P (2.078) S100B (-1.913) HMGB1 (-0.781) S100A13 (0.314) HMGB2 (-0.211)
k2	L9	39.41	0.997	0.63	VERHAAK_GLIOBLASTOMA_MESENCHYMAL	M2122	MSigDB-C2	NA	CGP	Homo sapiens	Genes correlated with mesenchymal type of glioblastoma multiforme tumors.	CD14 (12.633) SERPINA1 (11.828) CSTA (10.522) TGFBI (9.821) MAFB (9.277) PLBD1 (9.152) C5AR1 (8.648) STAB1 (8.597) HK3 (8.48) LILRB3 (8.302)
k2	L10	48.35	1	0.564	RUTELLA_RESPONSE_TO_CSF2RB_AND_IL4_DN	M8582	MSigDB-C2	NA	CGP	Homo sapiens	Genes down-regulated in peripheral blood monocytes by CSF2RB (GM-CSF) and IL4 [GeneID=1437;3565].	S100A9 (15.438) FCN1 (13.551) CD14 (12.633) CFD (12.519) MS4A6A (11.881) S100A12 (10.967) VCAN (10.517) FPR1 (10.424) LILRB4 (9.731) PID1 (9.377)
k3	L1	687.93	1	1.531	JAATINEN_HEMATOPOIETIC_STEM_CELL_UP	M15107	MSigDB-C2	NA	CGP	Homo sapiens	Genes up-regulated in CD133+ [GeneID=8842] cells (hematopoietic stem cells, HSC) compared to the CD133- cells.	SPINK2 (11.074) CYTL1 (10.244) SMIM24 (9.549) GIHCG (9.39) IGLL1 (8.858) GATA2 (8.858) CRHBP (8.753) CD34 (8.695) MYB (8.22) HPGDS (8.168)
k3	L2	67.44	1	1.089	ROSS_AML_OF_FAB_M7_TYPE	M4621	MSigDB-C2	NA	CGP	Homo sapiens	Top 100 probe sets for pediatric acute myeloid leukemia (AML) subtype FAB M7 (also known as acute megakaryoblastic leukemia, AMKL).	GATA2 (8.858) GATA1 (7.482) KLF1 (6.651) TAL1 (6.311) TIMP3 (6.302) STXBP6 (5.571) FHL2 (5.384) PLOD2 (5.267) MYH10 (4.735) LAPTM4B (4.503)
k3	L3	87.25	1	0.842	TAKEDA_TARGETS_OF_NUP98_HOXA9_FUSION_8D_UP	M17275	MSigDB-C2	NA	CGP	Homo sapiens	Genes up-regulated in CD34+ [GeneID=947] hematopoetic cells by expression of NUP98-HOXA9 fusion [GeneID=4928;3205] off a retroviral vector at 8 days after transduction.	SPINK2 (11.074) SMIM24 (9.549) IGLL1 (8.858) HBD (8.474) HOXA9 (7.744) TPSAB1 (7.455) RBPMS (6.765) MYCT1 (6.7) CMBL (6.676) KLF1 (6.651)
k3	L4	64.54	1	-1.89	GO_MHC_PROTEIN_COMPLEX	M17090	MSigDB-C5	NA	GO:CC	Homo sapiens	A transmembrane protein complex composed of an MHC alpha chain and, in most cases, either an MHC class II beta chain or an invariant beta2-microglobin chain, and with or without a bound peptide, lipid, or polysaccharide antigen. [GOC:add, GOC:jl, ISBN:0781735149, PMID:15928678, PMID:16153240]	HLA-F (-9.31) HLA-DQA1 (-4.977) HLA-DRB5 (-4.672) HLA-DRB1 (-4.295) HLA-DQA2 (-4.112) HLA-DPB1 (-2.855) HLA-DPA1 (-2.586) HLA-DRA (-2.185) HLA-C (-2.181) HLA-DMA (-2.158)
k3	L5	46.21	1	0.52	MULLIGHAN_MLL_SIGNATURE_1_DN	M18841	MSigDB-C2	NA	CGP	Homo sapiens	The 'MLL signature 1': genes down-regulated in pediatric AML (acute myeloid leukemia) with rearranged MLL [GeneID=4297] compared to all AML cases with the intact gene.	CYTL1 (10.244) EGFL7 (9.163) MDK (8.539) HPGDS (8.168) NPR3 (7.746) TPSAB1 (7.455) DEPTOR (7.071) CAVIN1 (6.957) TFPI (6.772) RBPMS (6.765)
k3	L6	41.82	1	0.841	HADDAD_T_LYMPHOCYTE_AND_NK_PROGENITOR_UP	M17082	MSigDB-C2	NA	CGP	Homo sapiens	Genes up-regulated in hematopoietic progenitor cells (HPC) of T lymphocyte and NK (natural killer) lineage.	CRHBP (8.753) MDK (8.539) NPR3 (7.746) CAVIN1 (6.957) PBX1 (6.552) TAL1 (6.311) TIMP3 (6.302) HTR1F (5.811) PLOD2 (5.267) HLA-DQA1 (-4.977)
k3	L7	36.7	1	1.539	TONKS_TARGETS_OF_RUNX1_RUNX1T1_FUSION_SUSTAINED_IN_MONOCYTE_UP	M7176	MSigDB-C2	NA	CGP	Homo sapiens	Genes up-regulated by RUNX1-RUNX1T1 [GeneID=861;862] fusion protein in normal hematopoietic progenitors; their expression was sustained in subsequently developing monocytes.	CRHBP (8.753) HPGDS (8.168) TFPI (6.772) SOX4 (5.574) UCHL1 (4.983) TM4SF1 (4.897) QPRT (1.983) ARG2 (1.859) PPFIBP1 (1.414) NAP1L1 (0.893)
k3	L8	26.32	0.976	-0.999	FARMER_BREAST_CANCER_CLUSTER_1	M15015	MSigDB-C2	NA	CGP	Homo sapiens	Cluster 1: interferon, T and B lymphocyte genes clustered together across breast cancer samples.	CD48 (-10.79) OAS1 (-2.621) JCHAIN (-1.643) CYTIP (-1.627) MX1 (-1.534) MZB1 (-0.974) CD38 (-0.648) FKBP11 (-0.63) OAS2 (-0.565) ISG15 (0.404)
k3	L9	28.87	0.967	0.479	GRAHAM_CML_DIVIDING_VS_NORMAL_QUIESCENT_UP	M3155	MSigDB-C2	NA	CGP	Homo sapiens	Genes up-regulated in quiescent CD34+ [GeneID=8842] cells isolated from peripheral blood of normal donors compared to the dividing cells from CML (chronic myeloid leukemia) patients.	HBD (8.474) HPGDS (8.168) TPSAB1 (7.455) CPA3 (6.921) TYMS (6.683) KLF1 (6.651) PCLAF (6.302) DNAJC12 (5.627) MS4A3 (5.177) HBB (4.807)
k3	L10	30.75	1	-1.031	AMIT_EGF_RESPONSE_40_HELA	M4204	MSigDB-C2	NA	CGP	Homo sapiens	Genes whose expression peaked at 40 min after stimulation of HeLa cells with EGF [GeneID=1950].	JUNB (-10.904) KLF2 (-9.784) SLC2A3 (-6.871) DUSP2 (-5.004) CEBPB (-1.798) IER2 (-1.735) HES1 (1.101) PTGS2 (-1.098) JUN (-0.845) KLF6 (-0.76)
k4	L1	790.73	1	3.545	HAHTOLA_SEZARY_SYNDROM_DN	M18968	MSigDB-C2	NA	CGP	Homo sapiens	Genes down-regulated in monocytes isolated from peripheral blood samples of Sezary syndrom patients compared to those from healthy normal donors.	GNLY (15.399) NKG7 (14.09) GZMB (12.684) KLRD1 (10.688) KLRC1 (10.487) KLRF1 (10.469) XCL1 (9.678) CD160 (9.626) IL18RAP (7.633) SPON2 (7.373)
k4	L2	120.43	1	2.217	GO_CYTOLYSIS	M15834	MSigDB-C5	NA	GO:BP	Homo sapiens	The rupture of cell membranes and the loss of cytoplasm. [UniProtKB-KW:KW-0204]	GZMA (13.153) GZMB (12.684) PRF1 (11.891) GZMH (11.556) GZMM (1.633) APOL1 (1.427) C8G (0.951) TGFB1 (0.844) ROMO1 (-0.233) MICA (0.05)
k4	L3	120.78	1	1.813	ONO_AML1_TARGETS_UP	M1977	MSigDB-C2	NA	CGP	Mus musculus	Genes up-regulated in CD4+ [GeneID=920] T lymphocytes by expression of AML1 [GeneID=861] off a viral vector.	NKG7 (14.09) GZMA (13.153) GZMB (12.684) IFNG (7.959) FASLG (6.93) EOMES (6.451) CD244 (2.431) CCNF (1.427) SLAMF7 (1.318) HAVCR2 (0.742)
k4	L4	107.92	1	0.487	DEURIG_T_CELL_PROLYMPHOCYTIC_LEUKEMIA_DN	M12570	MSigDB-C2	NA	CGP	Homo sapiens	Genes down-regulated in T-PLL cells (T-cell prolymphocytic leukemia) bearing the inv(14)/t(14:14) chromosomal aberration.	GNLY (15.399) NKG7 (14.09) GZMA (13.153) GZMB (12.684) PRF1 (11.891) GZMH (11.556) CST7 (11.488) KLRD1 (10.688) KLRC1 (10.487) KLRF1 (10.469)
k4	L6	88.53	1	0.525	JAATINEN_HEMATOPOIETIC_STEM_CELL_DN	M6905	MSigDB-C2	NA	CGP	Homo sapiens	Genes down-regulated in CD133+ [GeneID=8842] cells (hematopoietic stem cells, HSC) compared to the CD133- cells.	GNLY (15.399) NKG7 (14.09) GZMA (13.153) GZMB (12.684) FGFBP2 (12.122) PRF1 (11.891) GZMH (11.556) CST7 (11.488) KLRC1 (10.487) KLRF1 (10.469)
k4	L7	28.69	1	-0.94	KAMIKUBO_MYELOID_CEBPA_NETWORK	M2092	MSigDB-C2	NA	CGP	Mus musculus	Network of differentially expressed myeloid genes centered around CEBPA [GeneID=1050].	SPINT2 (-8.172) IRF8 (-3.101) RAB31 (-2.583) IL18 (-1.587) LGALS1 (1.323) CEBPA (-0.732) ANXA1 (0.464) SERPINB1 (0.399) ITGAM (0.064) ALDH2 (0.055)
k4	L9	41.42	1	1.774	BIOCARTA_SET_PATHWAY	M3075	MSigDB-C2	NA	CP:BIOCARTA	Homo sapiens	Granzyme A mediated Apoptosis Pathway	GZMA (13.153) GZMB (12.684) PRF1 (11.891) HMGB2 (0.211) APEX1 (-0.13) SET (-0.082) DFFB (-0.046) DFFA (0.012) CREBBP (0.006) ANP32A (-0.004)
k4	L5	83.46	0.5	1.25	Graft-versus-host disease	83124	BioSystems-kegg	hsa05332	NA	NA	NA	GZMB (12.684) PRF1 (11.891) KLRD1 (10.688) KLRC1 (10.487) IFNG (7.959) FASLG (6.93) KIR3DL1 (5.894) KIR2DL3 (5.853) KIR3DL2 (5.824) HLA-DPB1 (3.348)
k4	L5	83.46	0.5	1.25	KEGG_GRAFT_VERSUS_HOST_DISEASE	M13519	MSigDB-C2	NA	CP:KEGG	Homo sapiens	Graft-versus-host disease	GZMB (12.684) PRF1 (11.891) KLRD1 (10.688) KLRC1 (10.487) IFNG (7.959) FASLG (6.93) KIR3DL1 (5.894) KIR2DL3 (5.853) KIR3DL2 (5.824) HLA-DPB1 (3.348)
k4	L10	25.8	0.577	1.294	GO_REGULATION_OF_T_CELL_CHEMOTAXIS	M10473	MSigDB-C5	NA	GO:BP	Homo sapiens	Any process that modulates the rate, frequency or extent of T cell chemotaxis. T cell chemotaxis is the directed movement of a T cell in response to an external stimulus. [GOC:dph, GOC:tb]	XCL2 (9.815) XCL1 (9.678) STK39 (1.874) TNFSF14 (1.36) ADAM10 (0.597) OXSR1 (0.1) TMEM102 (0.078) WNK1 (0.055) CCL27 (-0.033) CCR2 (0.022)
k4	L10	25.8	0.397	1.288	GO_POSITIVE_REGULATION_OF_LYMPHOCYTE_CHEMOTAXIS	M24920	MSigDB-C5	NA	GO:BP	Homo sapiens	Any process that activates or increases the frequency, rate or extent of lymphocyte chemotaxis. [PMID:19255442]	XCL2 (9.815) XCL1 (9.678) STK39 (1.874) TNFSF14 (1.36) ADAM10 (0.597) OXSR1 (0.1) PTK2B (-0.083) TMEM102 (0.078) WNK1 (0.055) CCL27 (-0.033)
k4	L8	26.59	0.817	1.496	GO_NEGATIVE_REGULATION_OF_ALPHA_BETA_T_CELL_PROLIFERATION	M23801	MSigDB-C5	NA	GO:BP	Homo sapiens	Any process that stops, prevents, or reduces the frequency, rate or extent of alpha-beta T cell proliferation. [GOC:ai]	XCL1 (9.678) LGALS9B (6.205) LGALS9C (4.598) VSIR (0.956) LGALS9 (0.303) ZBTB7B (-0.213) TNFRSF14 (-0.123) ARG2 (0.035) TWSG1 (0.012) CD274 (-0.007)
k4	L8	26.59	0.182	0.858	GO_NEGATIVE_REGULATION_OF_CD4_POSITIVE_ALPHA_BETA_T_CELL_ACTIVATION	M15747	MSigDB-C5	NA	GO:BP	Homo sapiens	Any process that stops, prevents or reduces the frequency, rate or extent of CD4-positive, alpha-beta T cell activation. [GOC:obol]	XCL1 (9.678) TBX21 (8.73) LGALS9B (6.205) LGALS9C (4.598) RUNX3 (2.076) VSIR (0.956) RC3H1 (0.745) RUNX1 (-0.53) ANXA1 (0.464) IL4R (0.335)
k5	L1	481.95	0.053	-1.802	Protein Synthesis	http://identifiers.org/smpdb/SMP0100356	PC-pathbank	NA	NA	NA	NA	RPL37A (-10.56) RPL34 (-10.401) RPL38 (-10.198) RPS24 (-9.982) RPS21 (-9.883) RPL37 (-9.818) RPL36A (-7.613) RPL39 (-6.754) RPS29 (-5.931) RPS28 (-4.451)
k5	L1	481.95	0.053	-1.802	Protein Synthesis	http://identifiers.org/smpdb/SMP0111853	PC-pathbank	NA	NA	NA	NA	RPL37A (-10.56) RPL34 (-10.401) RPL38 (-10.198) RPS24 (-9.982) RPS21 (-9.883) RPL37 (-9.818) RPL36A (-7.613) RPL39 (-6.754) RPS29 (-5.931) RPS28 (-4.451)
k5	L1	481.95	0.053	-1.802	Protein Synthesis	http://identifiers.org/smpdb/SMP0111854	PC-pathbank	NA	NA	NA	NA	RPL37A (-10.56) RPL34 (-10.401) RPL38 (-10.198) RPS24 (-9.982) RPS21 (-9.883) RPL37 (-9.818) RPL36A (-7.613) RPL39 (-6.754) RPS29 (-5.931) RPS28 (-4.451)
k5	L1	481.95	0.053	-1.802	Protein Synthesis	http://identifiers.org/smpdb/SMP0111858	PC-pathbank	NA	NA	NA	NA	RPL37A (-10.56) RPL34 (-10.401) RPL38 (-10.198) RPS24 (-9.982) RPS21 (-9.883) RPL37 (-9.818) RPL36A (-7.613) RPL39 (-6.754) RPS29 (-5.931) RPS28 (-4.451)
k5	L1	481.95	0.053	-1.802	Protein Synthesis	http://identifiers.org/smpdb/SMP0111860	PC-pathbank	NA	NA	NA	NA	RPL37A (-10.56) RPL34 (-10.401) RPL38 (-10.198) RPS24 (-9.982) RPS21 (-9.883) RPL37 (-9.818) RPL36A (-7.613) RPL39 (-6.754) RPS29 (-5.931) RPS28 (-4.451)
k5	L1	481.95	0.053	-1.802	Protein Synthesis	http://identifiers.org/smpdb/SMP0111862	PC-pathbank	NA	NA	NA	NA	RPL37A (-10.56) RPL34 (-10.401) RPL38 (-10.198) RPS24 (-9.982) RPS21 (-9.883) RPL37 (-9.818) RPL36A (-7.613) RPL39 (-6.754) RPS29 (-5.931) RPS28 (-4.451)
k5	L1	481.95	0.053	-1.802	Protein Synthesis	http://identifiers.org/smpdb/SMP0111864	PC-pathbank	NA	NA	NA	NA	RPL37A (-10.56) RPL34 (-10.401) RPL38 (-10.198) RPS24 (-9.982) RPS21 (-9.883) RPL37 (-9.818) RPL36A (-7.613) RPL39 (-6.754) RPS29 (-5.931) RPS28 (-4.451)
k5	L1	481.95	0.053	-1.802	Protein Synthesis	http://identifiers.org/smpdb/SMP0111870	PC-pathbank	NA	NA	NA	NA	RPL37A (-10.56) RPL34 (-10.401) RPL38 (-10.198) RPS24 (-9.982) RPS21 (-9.883) RPL37 (-9.818) RPL36A (-7.613) RPL39 (-6.754) RPS29 (-5.931) RPS28 (-4.451)
k5	L1	481.95	0.053	-1.802	Protein Synthesis	http://identifiers.org/smpdb/SMP0111871	PC-pathbank	NA	NA	NA	NA	RPL37A (-10.56) RPL34 (-10.401) RPL38 (-10.198) RPS24 (-9.982) RPS21 (-9.883) RPL37 (-9.818) RPL36A (-7.613) RPL39 (-6.754) RPS29 (-5.931) RPS28 (-4.451)
k5	L1	481.95	0.053	-1.802	Protein Synthesis	http://identifiers.org/smpdb/SMP0111872	PC-pathbank	NA	NA	NA	NA	RPL37A (-10.56) RPL34 (-10.401) RPL38 (-10.198) RPS24 (-9.982) RPS21 (-9.883) RPL37 (-9.818) RPL36A (-7.613) RPL39 (-6.754) RPS29 (-5.931) RPS28 (-4.451)
k5	L1	481.95	0.053	-1.802	Protein Synthesis	http://identifiers.org/smpdb/SMP0111873	PC-pathbank	NA	NA	NA	NA	RPL37A (-10.56) RPL34 (-10.401) RPL38 (-10.198) RPS24 (-9.982) RPS21 (-9.883) RPL37 (-9.818) RPL36A (-7.613) RPL39 (-6.754) RPS29 (-5.931) RPS28 (-4.451)
k5	L1	481.95	0.053	-1.802	Protein Synthesis	http://identifiers.org/smpdb/SMP0111874	PC-pathbank	NA	NA	NA	NA	RPL37A (-10.56) RPL34 (-10.401) RPL38 (-10.198) RPS24 (-9.982) RPS21 (-9.883) RPL37 (-9.818) RPL36A (-7.613) RPL39 (-6.754) RPS29 (-5.931) RPS28 (-4.451)
k5	L1	481.95	0.053	-1.802	Protein Synthesis	http://identifiers.org/smpdb/SMP0111875	PC-pathbank	NA	NA	NA	NA	RPL37A (-10.56) RPL34 (-10.401) RPL38 (-10.198) RPS24 (-9.982) RPS21 (-9.883) RPL37 (-9.818) RPL36A (-7.613) RPL39 (-6.754) RPS29 (-5.931) RPS28 (-4.451)
k5	L1	481.95	0.053	-1.802	Protein Synthesis	http://identifiers.org/smpdb/SMP0112609	PC-pathbank	NA	NA	NA	NA	RPL37A (-10.56) RPL34 (-10.401) RPL38 (-10.198) RPS24 (-9.982) RPS21 (-9.883) RPL37 (-9.818) RPL36A (-7.613) RPL39 (-6.754) RPS29 (-5.931) RPS28 (-4.451)
k5	L1	481.95	0.053	-1.802	Protein Synthesis	http://identifiers.org/smpdb/SMP0119294	PC-pathbank	NA	NA	NA	NA	RPL37A (-10.56) RPL34 (-10.401) RPL38 (-10.198) RPS24 (-9.982) RPS21 (-9.883) RPL37 (-9.818) RPL36A (-7.613) RPL39 (-6.754) RPS29 (-5.931) RPS28 (-4.451)
k5	L1	481.95	0.053	-1.802	Protein Synthesis	http://identifiers.org/smpdb/SMP0119302	PC-pathbank	NA	NA	NA	NA	RPL37A (-10.56) RPL34 (-10.401) RPL38 (-10.198) RPS24 (-9.982) RPS21 (-9.883) RPL37 (-9.818) RPL36A (-7.613) RPL39 (-6.754) RPS29 (-5.931) RPS28 (-4.451)
k5	L1	481.95	0.053	-1.802	Protein Synthesis	http://identifiers.org/smpdb/SMP0119303	PC-pathbank	NA	NA	NA	NA	RPL37A (-10.56) RPL34 (-10.401) RPL38 (-10.198) RPS24 (-9.982) RPS21 (-9.883) RPL37 (-9.818) RPL36A (-7.613) RPL39 (-6.754) RPS29 (-5.931) RPS28 (-4.451)
k5	L1	481.95	0.053	-1.802	Protein Synthesis	http://identifiers.org/smpdb/SMP0119304	PC-pathbank	NA	NA	NA	NA	RPL37A (-10.56) RPL34 (-10.401) RPL38 (-10.198) RPS24 (-9.982) RPS21 (-9.883) RPL37 (-9.818) RPL36A (-7.613) RPL39 (-6.754) RPS29 (-5.931) RPS28 (-4.451)
k5	L1	481.95	0.053	-1.802	Protein Synthesis	http://identifiers.org/smpdb/SMP0119305	PC-pathbank	NA	NA	NA	NA	RPL37A (-10.56) RPL34 (-10.401) RPL38 (-10.198) RPS24 (-9.982) RPS21 (-9.883) RPL37 (-9.818) RPL36A (-7.613) RPL39 (-6.754) RPS29 (-5.931) RPS28 (-4.451)
k5	L2	83.62	1	1.576	BIOCARTA_CTLA4_PATHWAY	M1467	MSigDB-C2	NA	CP:BIOCARTA	Homo sapiens	The Co-Stimulatory Signal During T-cell Activation	CD3D (12.012) CD3E (10.276) CD28 (7.581) ICOS (6.331) CD3G (5.24) CTLA4 (5.21) ITK (1.929) LCK (1.394) CD247 (-1.37) ICOSLG (0.464)
k5	L3	92.75	1	-0.987	DAZARD_UV_RESPONSE_CLUSTER_G1	M9375	MSigDB-C2	NA	CGP	Homo sapiens	Cluster G1: genes most highly up-regulated in NHEK cells (normal keratinocyte) between 6 h and 12 h after UV-B irradiation.	RPL37A (-10.56) RPL34 (-10.401) RPL38 (-10.198) RPS21 (-9.883) RPL37 (-9.818) RPL36A (-7.613) UQCRB (-2.994) RPL31 (-2.694) RPS23 (-2.69) COX7C (-1.631)
k5	L4	45.2	0.98	1.719	HP_DECREASED_PROPORTION_OF_CD3_POSITIVE_T_CELLS	M38640	MSigDB-C5	NA	HPO	Homo sapiens	Decreased proportion of CD3-positive T cells	CD3D (12.012) CD3E (10.276) IL7R (6.124) CD247 (-1.37) PNP (0.487) IL2RG (0.267) PGM3 (0.104) RAG1 (-0.048) RAG2 (-0.039) DCLRE1C (-0.004)
k5	L5	33.32	1	0.328	JAATINEN_HEMATOPOIETIC_STEM_CELL_DN	M6905	MSigDB-C2	NA	CGP	Homo sapiens	Genes down-regulated in CD133+ [GeneID=8842] cells (hematopoietic stem cells, HSC) compared to the CD133- cells.	CD3D (12.012) MAL (10.094) AQP3 (9.742) CD5 (8.615) LEF1 (8.589) TRAT1 (8.276) ADTRP (7.933) CAMK4 (7.875) CD28 (7.581) FBLN7 (6.509)
k5	L8	43.11	0.997	0.929	GO_INTERLEUKIN_4_PRODUCTION	M23121	MSigDB-C5	NA	GO:BP	Homo sapiens	The appearance of interleukin-4 due to biosynthesis or secretion following a cellular stimulus, resulting in an increase in its intracellular or extracellular levels. [GOC:mah]	CD3E (10.276) LEF1 (8.589) CD40LG (8.513) CD28 (7.581) FOXP3 (5.841) ITK (1.929) NDFIP1 (1.321) GATA3 (1.068) NLRP3 (-0.737) IRF4 (0.721)
k5	L9	30.42	0.993	0.342	LEE_DIFFERENTIATING_T_LYMPHOCYTE	M2200	MSigDB-C2	NA	CGP	Homo sapiens	Genes enriched at every T lymphocyte differentiation stage compared to the early passage fetal thymic stromal cultures (TSC).	CD3D (12.012) MAL (10.094) AQP3 (9.742) LEF1 (8.589) TRAT1 (8.276) UBASH3A (6.837) ICOS (6.331) IL7R (6.124) CD3G (5.24) BTG2 (2.23)
k5	L10	48.89	1	0.677	BILANGES_SERUM_AND_RAPAMYCIN_SENSITIVE_GENES	M2328	MSigDB-C2	NA	CGP	Mus musculus	Genes translationally regulated in MEF cells (embryonic fibroblasts) in response to serum starvation and by rapamycin (sirolimus) [PubChem=6610346].	RPS24 (-9.982) RPL36A (-7.613) RPL23 (-3.427) RPS23 (-2.69) RPL26 (-1.823) FAU (-1.29) RPL27A (-0.911) RPL24 (-0.831) RPS9 (-0.689) RPL28 (-0.669)
k5	L6	39.13	0.829	0.835	SHIPP_DLBCL_VS_FOLLICULAR_LYMPHOMA_DN	M8813	MSigDB-C2	NA	CGP	Homo sapiens	Top 50 down-regulated markers distinguishing diffuse large B-cell lymphoma (DLBCL) from follicular lymphoma (FL) samples.	CD3D (12.012) CD3E (10.276) CD40LG (8.513) TNFRSF25 (4.116) PDCD1 (3.675) ST8SIA1 (2.789) CLU (-1.87) PIK3IP1 (1.564) LY9 (1.472) HSPA1L (1.36)
k5	L6	39.13	0.171	1.441	GO_T_CELL_TOLERANCE_INDUCTION	M22263	MSigDB-C5	NA	GO:BP	Homo sapiens	A process involving any mechanism for tolerance induction in T cells. [GOC:jal, ISBN:0781735149, PMID:16551263]	CD3E (10.276) ICOS (6.331) FOXP3 (5.841) IL2RA (2.29) AIRE (0.794) PHLPP1 (-0.074) CLC (-0.032) LILRB2 (-0.031) IDO1 (-0.031) HLA-B (0.011)
k5	L7	32.63	0.826	1.099	LEE_NAIVE_T_LYMPHOCYTE	M12367	MSigDB-C2	NA	CGP	Homo sapiens	Genes enriched in the naive circulating T lymphocytes compared to the earlier differentiation stages.	ADTRP (7.933) VSIG1 (5.498) PCED1B (2.5) INPP4B (2.241) GIMAP5 (1.867) LDLRAP1 (1.419) PASK (1.172) SHISAL2A (1.03) TAGAP (0.84) PLEKHA1 (-0.655)
k5	L7	32.63	0.174	1.476	GO_STRUCTURAL_CONSTITUENT_OF_MYELIN_SHEATH	M26486	MSigDB-C5	NA	GO:MF	Homo sapiens	The action of a molecule that contributes to the structural integrity of the myelin sheath of a nerve. [GOC:mah]	MAL (10.094) PLLP (4.431) CMTM8 (1.826) PLP1 (-0.04) MOBP (-0.038) MALL (-0.038) NCMAP (-0.019) MARVELD1 (-0.019) MBP (0) MAL2 (0)
k6	L1	184.87	1	-0.637	HSIAO_HOUSEKEEPING_GENES	M11197	MSigDB-C2	NA	CGP	Homo sapiens	Housekeeping genes identified as expressed across 19 normal tissues.	CLIC1 (-10.618) ACTB (-10.377) GAPDH (-9.641) ACTG1 (-9.641) TAGLN2 (-8.888) DYNLL1 (-8.203) PFN1 (-7.969) YWHAH (-7.004) UBC (-6.071) LDHA (-6.026)
k6	L2	132.22	0.053	1.184	Protein Synthesis	http://identifiers.org/smpdb/SMP0100356	PC-pathbank	NA	NA	NA	NA	RPL22 (1.378) RPS25 (1.133) RPL32 (1.112) RPL21 (1.102) RPS14 (1.071) RPS16 (0.914) RPS12 (0.897) RPLP2 (0.861) RPS6 (0.827) RPS18 (0.824)
k6	L2	132.22	0.053	1.184	Protein Synthesis	http://identifiers.org/smpdb/SMP0111853	PC-pathbank	NA	NA	NA	NA	RPL22 (1.378) RPS25 (1.133) RPL32 (1.112) RPL21 (1.102) RPS14 (1.071) RPS16 (0.914) RPS12 (0.897) RPLP2 (0.861) RPS6 (0.827) RPS18 (0.824)
k6	L2	132.22	0.053	1.184	Protein Synthesis	http://identifiers.org/smpdb/SMP0111854	PC-pathbank	NA	NA	NA	NA	RPL22 (1.378) RPS25 (1.133) RPL32 (1.112) RPL21 (1.102) RPS14 (1.071) RPS16 (0.914) RPS12 (0.897) RPLP2 (0.861) RPS6 (0.827) RPS18 (0.824)
k6	L2	132.22	0.053	1.184	Protein Synthesis	http://identifiers.org/smpdb/SMP0111858	PC-pathbank	NA	NA	NA	NA	RPL22 (1.378) RPS25 (1.133) RPL32 (1.112) RPL21 (1.102) RPS14 (1.071) RPS16 (0.914) RPS12 (0.897) RPLP2 (0.861) RPS6 (0.827) RPS18 (0.824)
k6	L2	132.22	0.053	1.184	Protein Synthesis	http://identifiers.org/smpdb/SMP0111860	PC-pathbank	NA	NA	NA	NA	RPL22 (1.378) RPS25 (1.133) RPL32 (1.112) RPL21 (1.102) RPS14 (1.071) RPS16 (0.914) RPS12 (0.897) RPLP2 (0.861) RPS6 (0.827) RPS18 (0.824)
k6	L2	132.22	0.053	1.184	Protein Synthesis	http://identifiers.org/smpdb/SMP0111862	PC-pathbank	NA	NA	NA	NA	RPL22 (1.378) RPS25 (1.133) RPL32 (1.112) RPL21 (1.102) RPS14 (1.071) RPS16 (0.914) RPS12 (0.897) RPLP2 (0.861) RPS6 (0.827) RPS18 (0.824)
k6	L2	132.22	0.053	1.184	Protein Synthesis	http://identifiers.org/smpdb/SMP0111864	PC-pathbank	NA	NA	NA	NA	RPL22 (1.378) RPS25 (1.133) RPL32 (1.112) RPL21 (1.102) RPS14 (1.071) RPS16 (0.914) RPS12 (0.897) RPLP2 (0.861) RPS6 (0.827) RPS18 (0.824)
k6	L2	132.22	0.053	1.184	Protein Synthesis	http://identifiers.org/smpdb/SMP0111870	PC-pathbank	NA	NA	NA	NA	RPL22 (1.378) RPS25 (1.133) RPL32 (1.112) RPL21 (1.102) RPS14 (1.071) RPS16 (0.914) RPS12 (0.897) RPLP2 (0.861) RPS6 (0.827) RPS18 (0.824)
k6	L2	132.22	0.053	1.184	Protein Synthesis	http://identifiers.org/smpdb/SMP0111871	PC-pathbank	NA	NA	NA	NA	RPL22 (1.378) RPS25 (1.133) RPL32 (1.112) RPL21 (1.102) RPS14 (1.071) RPS16 (0.914) RPS12 (0.897) RPLP2 (0.861) RPS6 (0.827) RPS18 (0.824)
k6	L2	132.22	0.053	1.184	Protein Synthesis	http://identifiers.org/smpdb/SMP0111872	PC-pathbank	NA	NA	NA	NA	RPL22 (1.378) RPS25 (1.133) RPL32 (1.112) RPL21 (1.102) RPS14 (1.071) RPS16 (0.914) RPS12 (0.897) RPLP2 (0.861) RPS6 (0.827) RPS18 (0.824)
k6	L2	132.22	0.053	1.184	Protein Synthesis	http://identifiers.org/smpdb/SMP0111873	PC-pathbank	NA	NA	NA	NA	RPL22 (1.378) RPS25 (1.133) RPL32 (1.112) RPL21 (1.102) RPS14 (1.071) RPS16 (0.914) RPS12 (0.897) RPLP2 (0.861) RPS6 (0.827) RPS18 (0.824)
k6	L2	132.22	0.053	1.184	Protein Synthesis	http://identifiers.org/smpdb/SMP0111874	PC-pathbank	NA	NA	NA	NA	RPL22 (1.378) RPS25 (1.133) RPL32 (1.112) RPL21 (1.102) RPS14 (1.071) RPS16 (0.914) RPS12 (0.897) RPLP2 (0.861) RPS6 (0.827) RPS18 (0.824)
k6	L2	132.22	0.053	1.184	Protein Synthesis	http://identifiers.org/smpdb/SMP0111875	PC-pathbank	NA	NA	NA	NA	RPL22 (1.378) RPS25 (1.133) RPL32 (1.112) RPL21 (1.102) RPS14 (1.071) RPS16 (0.914) RPS12 (0.897) RPLP2 (0.861) RPS6 (0.827) RPS18 (0.824)
k6	L2	132.22	0.053	1.184	Protein Synthesis	http://identifiers.org/smpdb/SMP0112609	PC-pathbank	NA	NA	NA	NA	RPL22 (1.378) RPS25 (1.133) RPL32 (1.112) RPL21 (1.102) RPS14 (1.071) RPS16 (0.914) RPS12 (0.897) RPLP2 (0.861) RPS6 (0.827) RPS18 (0.824)
k6	L2	132.22	0.053	1.184	Protein Synthesis	http://identifiers.org/smpdb/SMP0119294	PC-pathbank	NA	NA	NA	NA	RPL22 (1.378) RPS25 (1.133) RPL32 (1.112) RPL21 (1.102) RPS14 (1.071) RPS16 (0.914) RPS12 (0.897) RPLP2 (0.861) RPS6 (0.827) RPS18 (0.824)
k6	L2	132.22	0.053	1.184	Protein Synthesis	http://identifiers.org/smpdb/SMP0119302	PC-pathbank	NA	NA	NA	NA	RPL22 (1.378) RPS25 (1.133) RPL32 (1.112) RPL21 (1.102) RPS14 (1.071) RPS16 (0.914) RPS12 (0.897) RPLP2 (0.861) RPS6 (0.827) RPS18 (0.824)
k6	L2	132.22	0.053	1.184	Protein Synthesis	http://identifiers.org/smpdb/SMP0119303	PC-pathbank	NA	NA	NA	NA	RPL22 (1.378) RPS25 (1.133) RPL32 (1.112) RPL21 (1.102) RPS14 (1.071) RPS16 (0.914) RPS12 (0.897) RPLP2 (0.861) RPS6 (0.827) RPS18 (0.824)
k6	L2	132.22	0.053	1.184	Protein Synthesis	http://identifiers.org/smpdb/SMP0119304	PC-pathbank	NA	NA	NA	NA	RPL22 (1.378) RPS25 (1.133) RPL32 (1.112) RPL21 (1.102) RPS14 (1.071) RPS16 (0.914) RPS12 (0.897) RPLP2 (0.861) RPS6 (0.827) RPS18 (0.824)
k6	L2	132.22	0.053	1.184	Protein Synthesis	http://identifiers.org/smpdb/SMP0119305	PC-pathbank	NA	NA	NA	NA	RPL22 (1.378) RPS25 (1.133) RPL32 (1.112) RPL21 (1.102) RPS14 (1.071) RPS16 (0.914) RPS12 (0.897) RPLP2 (0.861) RPS6 (0.827) RPS18 (0.824)
k6	L3	71.19	1	-0.464	TARTE_PLASMA_CELL_VS_PLASMABLAST_DN	M19745	MSigDB-C2	NA	CGP	Homo sapiens	Genes down-regulated in mature plasma cells compared with plasmablastic B lymphocytes.	CLIC1 (-10.618) HMGB2 (-7.677) GLIPR1 (-7.574) YWHAH (-7.004) LSP1 (-6.888) TBCB (-6.006) PPP4C (-5.838) GET3 (-5.041) ATP1B3 (-4.854) VDAC1 (-4.829)
k6	L4	75.26	1	-0.422	REN_ALVEOLAR_RHABDOMYOSARCOMA_DN	M19541	MSigDB-C2	NA	CGP	Homo sapiens	Genes commonly down-regulated in human alveolar rhabdomyosarcoma (ARMS) and its mouse model overexpressing PAX3-FOXO1 [GeneID=5077;2308] fusion.	CLIC1 (-10.618) KLF6 (-9.304) TAGLN2 (-8.888) TPM4 (-7.752) GLIPR1 (-7.574) ANXA5 (-6.11) SH3BGRL3 (-5.702) ARHGDIA (-5.563) RHOC (-5.49) UBE2A (-5.421)
k6	L5	64.15	1	-1.203	WP_METABOLIC_REPROGRAMMING_IN_COLON_CANCER	M39740	MSigDB-C2	NA	CP:WIKIPATHWAYS	Homo sapiens	Metabolic reprogramming in colon cancer	GAPDH (-9.641) PKM (-6.651) LDHA (-6.026) SHMT2 (-4.338) PFKL (-4.055) IDH2 (-3.831) SDHB (-3.036) SLC1A5 (-2.992) ENO1 (-2.88) TALDO1 (-2.671)
k6	L6	57.52	1	-1.178	GNATENKO_PLATELET_SIGNATURE	M15669	MSigDB-C2	NA	CGP	Homo sapiens	Top 50 most up-regulated genes in human platelet cells.	ACTB (-10.377) CD99 (-9.328) TAGLN2 (-8.888) DYNLL1 (-8.203) YWHAH (-7.004) PKM (-6.651) UBC (-6.071) H3-3A (-3.005) CFL1 (-2.232) MYL6 (-1.881)
k6	L7	62.8	0.333	-1.083	Pathogenic Escherichia coli infection	83103	BioSystems-kegg	hsa05130	NA	NA	NA	ACTB (-10.377) ACTG1 (-9.641) TUBA1B (-8.67) TUBB4B (-6.984) ITGB1 (-4.76) ARPC2 (-4.65) ARPC1B (-4.145) RHOA (-4) ARPC4 (-2.586) ARPC3 (-2.379)
k6	L7	62.8	0.333	-1.083	KEGG_PATHOGENIC_ESCHERICHIA_COLI_INFECTION	M2333	MSigDB-C2	NA	CP:KEGG	Homo sapiens	Pathogenic Escherichia coli infection	ACTB (-10.377) ACTG1 (-9.641) TUBA1B (-8.67) TUBB4B (-6.984) ITGB1 (-4.76) ARPC2 (-4.65) ARPC1B (-4.145) RHOA (-4) ARPC4 (-2.586) ARPC3 (-2.379)
k6	L7	62.8	0.333	-1.083	WP_PATHOGENIC_ESCHERICHIA_COLI_INFECTION	M39613	MSigDB-C2	NA	CP:WIKIPATHWAYS	Homo sapiens	Pathogenic Escherichia coli infection	ACTB (-10.377) ACTG1 (-9.641) TUBA1B (-8.67) TUBB4B (-6.984) ITGB1 (-4.76) ARPC2 (-4.65) ARPC1B (-4.145) RHOA (-4) ARPC4 (-2.586) ARPC3 (-2.379)
k6	L8	44.47	0.998	-0.841	PELLICCIOTTA_HDAC_IN_ANTIGEN_PRESENTATION_UP	M7488	MSigDB-C2	NA	CGP	Homo sapiens	Antigen processing and presentation genes up-regulated in JY cells (B lymphocytes) treated with TSA [PubChem=5562].	TBCB (-6.006) PSMC4 (-4.785) COPE (-3.859) TMED9 (-3.729) HERPUD1 (-3.139) PDIA3 (-2.937) KDELR2 (-2.879) PSMD4 (-2.64) PSMD13 (-2.555) TXNDC12 (-2.413)
k6	L9	44.21	1	-0.49	YAO_TEMPORAL_RESPONSE_TO_PROGESTERONE_CLUSTER_17	M2336	MSigDB-C2	NA	CGP	Mus musculus	Genes co-regulated in uterus during a time course response to progesterone [PubChem=5994]: SOM cluster 17.	ACTB (-10.377) TPM4 (-7.752) PSMD8 (-5.044) POLR3K (-4.546) COPE (-3.859) NDUFV2 (-3.847) ERH (-3.218) PSMA7 (-3.154) SDHB (-3.036) EIF4A3 (-2.907)
k6	L10	46.96	0.256	-0.353	MULLIGHAN_MLL_SIGNATURE_1_UP	M17856	MSigDB-C2	NA	CGP	Homo sapiens	The 'MLL signature 1': genes up-regulated in pediatric AML (acute myeloid leukemia) with rearranged MLL [GeneID=4297] compared to all AML cases with the intact gene.	DYNLL1 (-8.203) S100A4 (-7.235) PKM (-6.651) ARL6IP5 (-6.506) LCP1 (-5.847) MYO1F (-5.611) PRDX1 (-4.663) ARPC2 (-4.65) ARPC1B (-4.145) PYCARD (-4.098)
k6	L10	46.96	0.744	-0.442	RICKMAN_METASTASIS_DN	M12369	MSigDB-C2	NA	CGP	Homo sapiens	Genes down-regulated in metastatic vs non-metastatic HNSCC (head and neck squamous cell carcinoma) samples.	TAGLN2 (-8.888) TPM4 (-7.752) JPT1 (-7.67) RHOG (-6.776) PKM (-6.651) MYO1G (-6.131) SH3BGRL3 (-5.702) CAP1 (-5.189) GET3 (-5.041) IFI16 (-4.616)
